# PEO: Plant Expression Omnibus - a comparative transcriptomic database for 103 Archaeplastida

**DOI:** 10.1101/2023.06.22.546049

**Authors:** Eugene Koh, William Goh, Irene Julca, Erielle Villanueva, Marek Mutwil

**Affiliations:** School of Biological Sciences, Nanyang Technological University, 60 Nanyang Drive, Singapore, 637551, Singapore

**Author notes:** Corresponding author: Marek Mutwil, School of Biological Sciences, Nanyang Technological University,60 Nanyang Drive, 637551, Singapore, Singapore.

## Abstract

The Plant Expression Omnibus (PEO) is a web application that provides biologists with access to gene expression insights across over 100 plant species, ∼60,000 manually annotated RNA-seq samples, and more than four million genes. The tool allows users to explore the expression patterns of genes across different organs, identify organ-specific genes, and discover top co-expressed genes for any gene of interest. PEO also provides functional annotations for each gene, allowing for the identification of genetic modules and pathways. PEO is designed to facilitate comparative kingdom-wide gene expression analysis and provide a valuable resource for plant biology research. We provide two case studies to demonstrate the utility of PEO in identifying candidate genes in pollen coat biosynthesis and investigating the biosynthetic pathway components of capsaicin in *Capsicum annuum*. The database is freely available at https://expression.plant.tools/.
