## Supplemental Dataset S1 for "PEO: Plant Expression Omnibus - a comparative transcriptomic database for 103 Archaeplastida"

### Sheet: Sheet1
Species	Tax IDs	Mnemonic	RNA-seq samples	Annotated samples	Genome source:
Citrus sinensis	2711	CITSI	378	368	https://genome.jgi.doe.gov/portal/ext-api/downloads/get_tape_file?blocking=true&url=/Phytozome/download/_JAMO/56981cf30d87851ee9727db2/Csinensis_154_v1.1.cds.fa.gz
Cyanophora paradoxa	2762	CYAPA	79	0	C. paradoxa v.1.0 (Price et al., 2019)
Chlamydomonas reinhardtii	3055	CHLRE	605	0	https://data.jgi.doe.gov/refine-download/phytozome?genome_id=281
Marchantia polymorpha	3197	MARPO	90	68	https://marchantia.info/download/tak1v5.1/MpTak1v5.1_r1.cds.fasta
Physcomitrella patens	3218	PHYPA	231	172	https://peatmoss.plantcode.cup.uni-freiburg.de/downloads/Annotations/P.patens_v3.3/P.patens_v3.3_CDS.fasta
Gingko biloba	3311	GINBI	156	116	https://ftp.cngb.org/pub/gigadb/pub/10.5524/100001_101000/100613/Ginkgo_biloba.HiC.CDS.fasta
Picea abies	3329	PICAB	292	110	ftp://plantgenie.org/Data/ConGenIE/Picea_abies/v1.0/FASTA/GenePrediction/Pabies1.0-all-cds.fna.gzftp://plantgenie.org/Data/ConGenIE/Picea_abies/v1.0/FASTA/GenePrediction/Pabies1.0-all-cds.fna.gz
Pseudotsuga menziesii	3357	PSEME	453	316	ftp://ftp.psb.ugent.be/pub/plaza/plaza_gymno_01/Fasta/cds.pme.csv.gz
Spinacia oleracea	3562	SPIOL	160	144	https://bvseq.boku.ac.at/Genome/Download/Spinach/SpiSet-1.genes.1408.cds
Actinidia chinensis	3625	ACTCH	151	117	ftp://ftp.ensemblgenomes.org/pub/plants/release-48/fasta/actinidia_chinensis/cds/Actinidia_chinensis.Red5_PS1_1.69.0.cds.all.fa.gz
Gossypium barbadense	3634	GOSBA	427	295	http://ibi.zju.edu.cn/cotton/source/Hai7124_V1.1.gene.cds.fa.gz
Gossypium hirsutum	3635	GOSHI	2615	1893	http://ibi.zju.edu.cn/cotton/source/TM-1_V2.1.gene.cds.fa.gz
Theobroma cacao	3641	THECA	156	117	https://genome.jgi.doe.gov/portal/ext-api/downloads/get_tape_file?blocking=true&url=/Phytozome/download/_JAMO/5cf92243ee2d26b76f024771/Tcacao_523_v2.1.cds.fa.gz
Carica papaya	3649	CARPA	127	96	ftp://ftp.psb.ugent.be/pub/plaza/plaza_public_dicots_04/Fasta/cds.selected_transcript.cpa.fasta.gz
Citrullus lanatus	3654	CITLA	456	325	ftp://cucurbitgenomics.org/pub/cucurbit/genome/watermelon/WCG/v2/WCG_CDS_v2.fa.gz
Cucumis melo	3656	CUCME	426	418	https://www.melonomics.net/melonomics.html
Cucumis sativus	3659	CUCSA	932	893	https://genome.jgi.doe.gov/portal/ext-api/downloads/get_tape_file?blocking=true&url=/Phytozome/download/_JAMO/56981cec0d87851ee9727d84/Csativus_122_v1.0.cds.fa.gz
Populus trichocarpa	3694	POPTR	3865	2800	https://genome.jgi.doe.gov/portal/ext-api/downloads/get_tape_file?blocking=true&url=/Phytozome/download/_JAMO/587b0ae57ded5e4229d885be/Ptrichocarpa_444_v3.1.cds_primaryTranscriptOnly.fa.gz
Arabidopsis thaliana	3702	ARATH	1050	322	https://www.arabidopsis.org/download/index-auto.jsp?dir=%2Fdownload_files%2FGenes%2FAraport11_genome_release%2FAraport11_blastsets%2Farchived%2F2016
Brassica juncea	3707	BRAJU	498	383	http://39.100.233.196:82/download_genome/Brassica_Genome_data/Braju_tum_V1.5/Bju.chr.modified_id.cds.fa.gz
Brassica napus	3708	BRANA	3202	2410	ftp://ftp.ensemblgenomes.org/pub/plants/release-34/fasta/brassica_napus/cds/Brassica_napus.AST_PRJEB5043_v1.cds.all.fa.gz
Brassica rapa	3711	BRARA	2362	1110	https://genome.jgi.doe.gov/portal/ext-api/downloads/get_tape_file?blocking=true&url=/Phytozome/download/_JAMO/56981cca0d87851ee9727cbb/BrapaFPsc_277_v1.3.cds.fa.gz
Brassica oleracea	3712	BRAOL	486	447	https://genome.jgi.doe.gov/portal/ext-api/downloads/get_tape_file?blocking=true&url=/Phytozome/download/_JAMO/585473e17ded5e78cff8c444/Boleraceacapitata_446_v1.0.cds.fa.gz
Raphanus sativus	3726	RAPSA	299	183	http://radish-genome.org/Data_resource/Rs_1.0.cds.fa.gz
Malus domestica	3750	MALDO	1337	429	ftp://ftp.psb.ugent.be/pub/plaza/plaza_public_dicots_04/Fasta/cds.selected_transcript.mdo.fasta.gz
Prunus persica	3760	PRUPE	781	546	ftp://ftp.ensemblgenomes.org/pub/plants/release-48/fasta/prunus_persica/cds/Prunus_persica.Prunus_persica_NCBIv2.cds.all.fa.gz
Cajanus cajan	3821	CAJCA	82	75	ftp://ftp.psb.ugent.be/pub/plaza/plaza_public_dicots_04/Fasta/cds.selected_transcript.ccaj.fasta.gz
Cicer arietinum	3827	CICAR	204	143	https://www.pulsedb.org/pulse_downloads/Cicer_arietinum/C.arietinum_ICC4958_v2.0/genes/Ca_CDS_v2.fasta
Glycine max	3847	GLYMA	3105	2537	https://genome.jgi.doe.gov/portal/ext-api/downloads/get_tape_file?blocking=true&url=/Phytozome/download/_JAMO/5bfc64e946d1e61e989e576b/Gmax_508_Wm82.a4.v1.cds.fa.gz
Medicago truncatula	3880	MEDTR	1610	1438	ftp://ftp.ensemblgenomes.org/pub/plants/release-51/fasta/medicago_truncatula/cds/Medicago_truncatula.MedtrA17_4.0.cds.all.fa.gz
Phaseolus vulgaris	3885	PHAVU	591	525	https://genome.jgi.doe.gov/portal/ext-api/downloads/get_tape_file?blocking=true&url=/Phytozome/download/_JAMO/57fecb627ded5e3135bc357c/Pvulgaris_442_v2.1.cds_primaryTranscriptOnly.fa.gz
Pisum sativum	3888	PISSA	276	138	https://urgi.versailles.inra.fr/download/pea/Pisum_sativum_v1a_cds.fa
Vigna angularis	3914	VIGAN	39	19	ftp://ftp.ensemblgenomes.org/pub/plants/release-48/fasta/vigna_angularis/cds/Vigna_angularis.Vigan1.1.cds.all.fa.gz
Hevea brasiliensis	3981	HEVBR	236	142	ftp://ftp.psb.ugent.be/pub/plaza/plaza_public_dicots_04/Fasta/cds.selected_transcript.hbr.fasta.gz
Manihot esculenta	3983	MANES	513	474	https://data.jgi.doe.gov/refine-download/phytozome?genome_id=520
Ricinus communis	3988	RICCO	106	29	ftp://ftp.psb.ugent.be/pub/plaza/plaza_public_dicots_04/Fasta/cds.selected_transcript.rco.fasta.gz
Daucus carota	4039	DAUCA	234	180	ftp://ftp.ensemblgenomes.org/pub/plants/release-48/fasta/daucus_carota/cds/Daucus_carota.ASM162521v1.cds.all.fa.gz
Capsicum annuum	4072	CAPAN	504	447	ftp://ftp.solgenomics.net/genomes/Capsicum_annuum/C.annuum_cvCM334/annotation/Pepper.v.1.55.CDS.fa
Solanum lycopersicum	4081	SOLLY	856	377	ftp://ftp.solgenomics.net/tomato_genome/annotation/ITAG4.0_release/ITAG4.0_CDS.fasta
Solanum pimpinellifolium	4084	SOLPI	570	201	https://repository.kaust.edu.sa/bitstream/handle/10754/628050/s.pimp.maker.transcripts.FINAL.noUTR.fna?sequence=3&isAllowed=y
Nicotiana tabacum	4097	NICTA	945	824	ftp://ftp.solgenomics.net/genomes/Nicotiana_tabacum/edwards_et_al_2017/annotation/Nitab-v4.5_cDNA_Edwards2017.fasta
Nicotiana benthamiana	4100	NICBE	476	309	ftp://ftp.solgenomics.net/genomes/Nicotiana_benthamiana/annotation/Niben101/Niben101_annotation.transcripts.fasta.gz
Solanum melongena	4111	SOLME	241	131	ftp://ftp.kazusa.or.jp/pub/eggplant/SME_r2.5.1_cds_ip.fa.gz
Solanum tuberosum	4113	SOLTU	1437	1307	https://genome.jgi.doe.gov/portal/ext-api/downloads/get_tape_file?blocking=true&url=/Phytozome/download/_JAMO/585473dd7ded5e78cff8c438/Stuberosum_448_v4.03.cds.fa.gz
Olea europaea	4146	OLEEU	209	181	https://genome.jgi.doe.gov/portal/ext-api/downloads/get_tape_file?blocking=true&url=/Phytozome/download/_JAMO/59e148fd7ded5e372ecbabec/Oeuropaea_451_v1.0.cds.fa.gz
Erythranthe guttata	4155	ERYGU	147	113	ftp://ftp.psb.ugent.be/pub/plaza/plaza_public_dicots_04/Fasta/cds.selected_transcript.egut.fasta.gz
Sesanum indicum	4182	SESID	517	483	http://ftp.ensemblgenomes.org/pub/plants/release-54/fasta/sesamum_indicum
Helianthus annuus	4232	HELAN	986	931	https://genome.jgi.doe.gov/portal/ext-api/downloads/get_tape_file?blocking=true&url=/Phytozome/download/_JAMO/59cd36897ded5e2f18695ada/Hannuus_494_r1.2.cds_primaryTranscriptOnly.fa.gz
Lactuca sativa	4236	LACSA	690	663	https://data.jgi.doe.gov/refine-download/phytozome?organism=Lsativa&expanded=467
Nelumbo nucifera	4432	NELNU	141	115	ftp://ftp.psb.ugent.be/pub/plaza/plaza_public_dicots_04/Fasta/cds.selected_transcript.nnu.fasta.gz
Hordeum vulgare	4513	HORVU	2352	1449	ftp://ftp.ensemblgenomes.org/pub/plants/release-38/fasta/hordeum_vulgare/cds/Hordeum_vulgare.Hv_IBSC_PGSB_v2.cds.all.fa.gz
Oryza rufipogon	4529	ORYRU	135	74	ftp://ftp.ensemblgenomes.org/pub/plants/release-48/fasta/oryza_rufipogon/cds/Oryza_rufipogon.OR_W1943.cds.all.fa.gz
Oryza sativa	4530	ORYSA	938	921	https://data.jgi.doe.gov/refine-download/phytozome?organism=Osativa&expanded=Phytozome-204%2CPhytozome-323
Cenchrus americanus	4543	CENAM	169	61	ftp://ftp.psb.ugent.be/pub/plaza/plaza_public_monocots_04_5/Fasta/cds.selected_transcript.cam.fasta.gz
Setaria italica	4555	SETIT	299	242	https://genome.jgi.doe.gov/portal/ext-api/downloads/get_tape_file?blocking=true&url=/Phytozome/download/_JAMO/55fb8fe30d8785306f968831/Sitalica_312_v2.2.cds_primaryTranscriptOnly.fa.gz
Setaria viridis	4556	SETVI	367	177	ftp://ftp.ensemblgenomes.org/pub/plants/release-48/fasta/setaria_viridis/cds/Setaria_viridis.Setaria_viridis_v2.0.cds.all.fa.gz
Sorghum bicolor	4558	SORBI	4589	3034	https://genome.jgi.doe.gov/portal/ext-api/downloads/get_tape_file?blocking=true&url=/Phytozome/download/_JAMO/592f5bc17ded5e4e5bbb8e8f/Sbicolor_454_v3.1.1.cds_primaryTranscriptOnly.fa.gz
Triticum aestivum	4565	TRIAE	3928	3312	ftp://ftp.ensemblgenomes.org/pub/plants/release-49/fasta/triticum_aestivum/cds/Triticum_aestivum.IWGSC.cds.all.fa.gz
Triticum turgidum	4571	TRITU	426	309	ftp://ftp.ensemblgenomes.org/pub/plants/release-48/fasta/triticum_turgidum/cds/Triticum_turgidum.Svevo.v1.cds.all.fa.gz
Triticum urartu	4572	TRIUR	112	81	ftp://ftp.ensemblgenomes.org/pub/plants/release-48/fasta/triticum_urartu/cds/Triticum_urartu.ASM34745v1.cds.all.fa.gz
Zea mays	4577	ZEAMA	673	641	https://download.maizegdb.org/Zm-B73-REFERENCE-NAM-5.0/archive/Zm00001e.1/Zm-B73-REFERENCE-NAM-5.0_Zm00001e.1.cds.fa.gz
Ananas comosus	4615	ANACO	325	279	ftp://ftp.ensemblgenomes.org/pub/plants/release-48/fasta/ananas_comosus/cds/Ananas_comosus.F153.cds.all.fa.gz
Musa acuminata	4641	MUSAC	294	249	https://banana-genome-hub.southgreen.fr/filebrowser/download/333
Asparagus officinalis	4686	ASPOF	83	66	ftp://ftp.psb.ugent.be/pub/plaza/plaza_public_monocots_04_5/Fasta/cds.selected_transcript.aof.fasta.gz
Amborella trichopoda	13333	AMBTR	58	49	http://ftp.ensemblgenomes.org/pub/plants/release-53/fasta/amborella_trichopoda/cds/
Brachypodium distachyon	15368	BRADI	1187	635	ftp://ftp.ensemblgenomes.org/pub/plants/release-48/fasta/brachypodium_distachyon/cds/Brachypodium_distachyon.Brachypodium_distachyon_v3.0.cds.all.fa.gz
Solanum pennellii	28526	SOLPE	663	145	http://www.plabipd.de/projects/SpennLost/gene_models/augustus04_filtered.transcript
Tarenaya hassleriana	28532	TARHA	65	52	ftp://ftp.psb.ugent.be/pub/plaza/plaza_public_dicots_04/Fasta/cds.selected_transcript.tha.fasta.gz
Zostera marina	29655	ZOSMA	138	127	ftp://ftp.psb.ugent.be/pub/plaza/plaza_public_monocots_04_5/Fasta/cds.selected_transcript.zosmarina.fasta.gz
Gossypium arboreum	29729	GOSAR	200	177	https://www.cottongen.org/cottongen_downloads/Gossypium_arboreum/CGP-BGI_G.arboreum_Agenome/refTransV1/g.arboreum_cottongen_reftransV1.fasta
Gossypium raimondii	29730	GOSRA	90	62	ftp://ftp.ensemblgenomes.org/pub/plants/release-48/fasta/gossypium_raimondii/cds/Gossypium_raimondii.Graimondii2_0.cds.all.fa.gz
Vitis vinifera	29760	VITVI	612	197	https://data.jgi.doe.gov/refine-download/phytozome?organism=Vvinifera
Citrus maxima	37334	CITMA	185	138	https://www.citrusgenomedb.org/citrus_downloads/Citrus_maxima/C.maxima_Hzau_v1_genome/annotation/C.maxima_v1_HWB.CDS.fasta
Aegilops tauschii	37682	AEGTA	150	120	ftp://ftp.ensemblgenomes.org/pub/plants/release-48/fasta/aegilops_tauschii/cds/Aegilops_tauschii.Aet_v4.0.cds.all.fa.gz
Phyllostachys edulis	38705	PHYED	246	138	ftp://ftp.psb.ugent.be/pub/plaza/plaza_public_monocots_04_5/Fasta/cds.selected_transcript.ped.fasta.gz
Fraxinus excelsior	38873	FRAEX	261	240	http://ashgenome.org/sites/default/files/annotation_v5/Fraxinus_excelsior_38873_TGAC_v2.gff3.cds.fa.gz
Prunus avium	42229	PRUAV	248	197	ftp://ftp.ensemblgenomes.org/pub/plants/release-48/fasta/prunus_avium/cds/Prunus_avium.PAV_r1.0.cds.all.fa.gz
Coffea canephora	49390	COFCA	96	39	ftp://ftp.ensemblgenomes.org/pub/plants/release-48/fasta/coffea_canephora/cds/Coffea_canephora.AUK_PRJEB4211_v1.cds.all.fa.gz
Nicotiana attenuata	49451	NICAT	79	78	ftp://ftp.ensemblgenomes.org/pub/plants/release-48/fasta/nicotiana_attenuata/cds/Nicotiana_attenuata.NIATTr2.cds.all.fa.gz
Arabis alpina	50452	ARAAL	76	60	ftp://ftp.ensemblgenomes.org/pub/plants/release-48/fasta/arabis_alpina/cds/Arabis_alpina.A_alpina_V4.cds.all.fa.gz
Elaeis guineensis	51953	ELAGU	126	66	ftp://ftp.psb.ugent.be/pub/plaza/plaza_public_monocots_04_5/Fasta/cds.selected_transcript.egu.fasta.gz
Trifolium pratense	57577	TRIPR	36	23	https://genome.jgi.doe.gov/portal/ext-api/downloads/get_tape_file?blocking=true&url=/Phytozome/download/_JAMO/575b4bc77ded5e3df1ee6be3/Tpratense_385_v2.cds.fa.gz
Fragaria vesca	57918	FRAVE	168	91	ftp://ftp.psb.ugent.be/pub/plaza/plaza_public_dicots_04/Fasta/cds.selected_transcript.fve.fasta.gz
Arabidopsis lyrata	59689	ARALY	181	141	https://genome.jgi.doe.gov/portal/ext-api/downloads/get_tape_file?blocking=true&url=/Phytozome/download/_JAMO/585486937ded5e78cff8c521/Alyrata_384_v2.1.cds.fa.gz
Saccharum spontaneum	62335	SACSP	80	75	ftp://ftp.ensemblgenomes.org/pub/plants/release-48/fasta/saccharum_spontaneum/cds/Saccharum_spontaneum.Sspon.HiC_chr_asm.cds.all.fa.gz
Chenopodium quinoa	63459	CHEQU	235	141	ftp://ftp.psb.ugent.be/pub/plaza/plaza_public_dicots_04/Fasta/cds.selected_transcript.cqu.fasta.gz
Eucalyptus grandis	71139	EUCGR	84	43	ftp://ftp.psb.ugent.be/pub/plaza/plaza_public_dicots_04/Fasta/cds.selected_transcript.egr.fasta.gz
Rosa chinensis	74649	ROSCH	132	131	https://iris.angers.inra.fr/obh/downloads/OBDH_1.0_sequences_cds.fasta.gz
Arabidopsis halleri	81970	ARAHA	1331	62	ftp://ftp.ensemblgenomes.org/pub/plants/release-48/fasta/arabidopsis_halleri/cds/Arabidopsis_halleri.Ahal2.2.cds.all.fa.gz
Capsella rubella	81985	CAPRU	64	44	ftp://ftp.psb.ugent.be/pub/plaza/plaza_public_dicots_04/Fasta/cds.selected_transcript.cru.fasta.gz
Citrus clementina	85681	CITCL	61	46	ftp://ftp.ensemblgenomes.org/pub/plants/release-48/fasta/citrus_clementina/cds/Citrus_clementina.Citrus_clementina_v1.0.cds.all.fa.gz
Triticum dicoccoides	85692	TRIDI	176	137	http://ftp.ensemblgenomes.org/pub/plants/release-54/fasta/triticum_dicoccoides/cds/Triticum_dicoccoides.WEWSeq_v.1.0.cds.all.fa.gz
Selaginella moellendorffii	88036	SELMO	91	81	https://data.jgi.doe.gov/refine-download/phytozome?organism=Smoellendorffii
Camelina sativa	90675	CAMSA	180	121	ftp://ftp.ensemblgenomes.org/pub/plants/release-48/fasta/camelina_sativa/cds/Camelina_sativa.Cs.cds.all.fa.gz
Corchorus olitorius	93759	COROL	59	25	ftp://ftp.psb.ugent.be/pub/plaza/plaza_public_dicots_04/Fasta/cds.selected_transcript.col.fasta.gz
Eragrostis tef	110835	ERATE	60	51	ftp://ftp.ensemblgenomes.org/pub/plants/release-48/fasta/eragrostis_tef/cds/Eragrostis_tef.ASM97063v1.cds.all.fa.gz
Vigna radiata	157791	VIGRA	58	31	ftp://ftp.ensemblgenomes.org/pub/plants/release-48/fasta/vigna_radiata/cds/Vigna_radiata.Vradiata_ver6.cds.all.fa.gz
Beta vulgaris	161934	BETVU	299	249	https://bvseq.boku.ac.at/Genome/Download/RefBeet-1.2/BeetSet-2.genes.1408.cds
Jatropha curcas	180498	JATCU	180	99	ftp://ftp.kazusa.or.jp/pub/jatropha/JAT_r4.5.cds.gz
Panicum hallii	206008	PANHA	493	401	ftp://ftp.ensemblgenomes.org/pub/plants/release-48/fasta/panicum_hallii_fil2/cds/Panicum_hallii_fil2.PHallii_v3.1.cds.all.fa.gz
Corchorus capsularis	210143	CORCA	60	24	ftp://ftp.ensemblgenomes.org/pub/plants/release-48/fasta/corchorus_capsularis/cds/Corchorus_capsularis.CCACVL1_1.0.cds.all.fa.gz
Micromonas commoda	296587	MICCO	74	0	ftp://ftp.psb.ugent.be/pub/plaza/plaza_public_monocots_04_5/Fasta/cds.selected_transcript.mco.fasta.gz
Ziziphus jujuba	326968	ZIZJU	255	238	ftp://ftp.psb.ugent.be/pub/plaza/plaza_public_dicots_04/Fasta/cds.selected_transcript.zju.fasta.gz
