## Supplemental Dataset S2 for "PEO: Plant Expression Omnibus - a comparative transcriptomic database for 103 Archaeplastida"

### Sheet: AMS_Co-expression 
Gene	Description	PCC Value
AT1G33430	Cell wall organisation.hemicellulose.arabinogalactan.biosynthesis.beta-1,3-galactosyltransferase *(B3GALT)	0.97
AT4G35420	Plant reproduction.gametogenesis.male gametophyt.exine formation.sporopollenin biosynthesis.tetraketide alpha-pyrone reductase *(TKPR)	0.934
AT1G62940	Plant reproduction.gametogenesis.male gametophyt.exine formation.sporopollenin biosynthesis.acyl-CoA synthetase *(ACS5)	0.93
AT5G41890	not assigned.not annotated	0.923
AT1G06170	RNA biosynthesis.transcriptional regulation.bHLH-type transcription factor	0.919
AT1G18960	not assigned.not annotated	0.916
AT1G69500	Enzyme classification.EC_1 oxidoreductases.EC_1.14 oxidoreductase acting on paired donor with incorporation or reduction of molecular oxygen, Plant reproduction.gametogenesis.male gametophyt.exine formation.sporopollenin biosynthesis.long-chain fatty acid hydroxylase *(CYP704B)	0.914
AT3G02030	Coenzyme metabolism.chlorophyll metabolism.chlorophyll catabolism.phytol degradation.phytyl ester synthase *(PES)	0.913
AT4G34850	Plant reproduction.gametogenesis.male gametophyt.exine formation.sporopollenin biosynthesis.hydroxyalkyl alpha-pyrone synthase *(PKS), Enzyme classification.EC_2 transferases.EC_2.3 acyltransferase	0.913
AT4G14080	Enzyme classification.EC_3 hydrolases.EC_3.2 glycosylase	0.906
AT1G68540	Plant reproduction.gametogenesis.male gametophyt.exine formation.sporopollenin biosynthesis.tetraketide alpha-pyrone reductase *(TKPR)	0.905
AT4G27330	RNA biosynthesis.transcriptional regulation.transcriptional repression.transcriptional repressor *(TIE/SPL)	0.9
AT1G61070	External stimuli response.pathogen.defense mechanisms.defense enzyme activities.defensin activities.defensin *(PDF2)	0.899
AT3G13220	Solute transport.primary active transport.ABC superfamily.ABC2 family.subfamily ABCG transporter, Plant reproduction.gametogenesis.male gametophyt.exine formation.sporopollenin export.sporopollenin precursor exporter *(ABCG26)	0.898
AT5G26730	not assigned.not annotated	0.889
AT5G56110	Plant reproduction.gametogenesis.male gametophyt.tapetum development.transcriptional regulator *(TDF1), Plant reproduction.gametogenesis.male gametophyt.tapetum development.transcriptional regulator *(MS188)	0.888
AT3G59530	Enzyme classification.EC_4 lyases.EC_4.3 carbon-nitrogen lyase, Plant reproduction.gametogenesis.male gametophyt.exine formation.regulatory protein *(LAP3)	0.885
AT5G16920	not assigned.not annotated	0.881
AT1G02050	Plant reproduction.gametogenesis.male gametophyt.exine formation.sporopollenin biosynthesis.hydroxyalkyl alpha-pyrone synthase *(PKS), Enzyme classification.EC_2 transferases.EC_2.3 acyltransferase	0.874
AT3G42960	not assigned.not annotated	0.873
AT3G59510	not assigned.not annotated	0.873
AT4G12920	Protein homeostasis.proteolysis.aspartic-type peptidase activities.A1-class (Pepsin) protease, Enzyme classification.EC_3 hydrolases.EC_3.4 hydrolase acting on peptide bond (peptidase)	0.872
AT1G02510	Solute transport.channels.VIC superfamily.voltage-gated potassium cation channel *(TPK/KCO)	0.867
AT1G28695	not assigned.not annotated	0.867
AT3G06100	Solute transport.channels.MIP family.Nodulin-26-like intrinsic protein *(NIP)	0.865
AT3G63095	not assigned.not annotated	0.865
AT4G20050	Cell wall organisation.pectin.modification and degradation.polygalacturonase activities.polygalacturonase *(QRT3)	0.861
AT1G69560	RNA biosynthesis.transcriptional regulation.MYB transcription factor superfamily.R2R3-MYB transcription factor family.subgroup-21 transcription factor	0.859
AT1G06280	RNA biosynthesis.transcriptional regulation.AS2/LOB-type transcription factor	0.859
AT4G30030	Protein homeostasis.proteolysis.aspartic-type peptidase activities.A1-class (Pepsin) protease, Enzyme classification.EC_3 hydrolases.EC_3.4 hydrolase acting on peptide bond (peptidase)	0.857
AT1G23810	not assigned.not annotated	0.851
AT2G31220	RNA biosynthesis.transcriptional regulation.bHLH-type transcription factor	0.851
AT5G50060	not assigned.not annotated	0.849
AT3G58000	not assigned.not annotated	0.848
AT3G23840	Enzyme classification.EC_2 transferases.EC_2.3 acyltransferase, Lipid metabolism.fatty acid metabolism.endoplasmic reticulum-localized fatty acid elongase (FAE) system.very long chain fatty acid elongation.catalytic protein *(CER2)	0.847
AT1G27270	not assigned.not annotated	0.846
AT4G14805	not assigned.not annotated	0.845
AT5G61110	not assigned.not annotated	0.845
AT1G74130	Protein homeostasis.proteolysis.serine-type peptidase activities.Rhomboid-type protease activities.S54-class protease *(RBL)	0.844
AT3G23770	Enzyme classification.EC_3 hydrolases.EC_3.2 glycosylase	0.839
AT1G75030	not assigned.not annotated	0.836
AT2G17170	Enzyme classification.EC_2 transferases.EC_2.7 transferase transferring phosphorus-containing group, Protein modification.phosphorylation.TKL protein kinase superfamily.RLCK-XII receptor-like protein kinase	0.835
AT1G01280	Enzyme classification.EC_1 oxidoreductases.EC_1.14 oxidoreductase acting on paired donor with incorporation or reduction of molecular oxygen, Plant reproduction.gametogenesis.male gametophyt.exine formation.sporopollenin biosynthesis.medium-chain fatty acid hydroxylase *(DEX2)	0.832
AT5G60090	Enzyme classification.EC_2 transferases.EC_2.7 transferase transferring phosphorus-containing group	0.83
AT2G41415	not assigned.not annotated	0.827
AT2G29800	not assigned.not annotated	0.826
AT4G36230	not assigned.not annotated	0.823
AT1G71160	Lipid metabolism.fatty acid metabolism.endoplasmic reticulum-localized fatty acid elongase (FAE) system.fatty acid elongation complex.condensing enzyme activities.3-ketoacyl-CoA synthase *(KCS)	0.821
AT3G11980	Plant reproduction.gametogenesis.male gametophyt.exine formation.sporopollenin biosynthesis.fatty acyl-CoA reductase *(MS2)	0.82
AT4G30040	Protein homeostasis.proteolysis.aspartic-type peptidase activities.A1-class (Pepsin) protease, Enzyme classification.EC_3 hydrolases.EC_3.4 hydrolase acting on peptide bond (peptidase)	0.819

### Sheet: FlowerNet Cluster 21
AGI	Name	TAIR10 annotation
AT1G04290		Thioesterase superfamily protein; FUNCTIONS IN: hydrolase activity, acting on ester bonds, acyl-CoA thioesterase activity; INVOLVED IN: biological_process unknown; LOCATED IN: peroxisome; EXPRESSED IN: 24 plant structures; EXPRESSED DURING: 15 growth stages; CONTAINS InterPro DOMAIN/s: Thioesterase superfamily (InterPro:IPR006683), Phenylacetic acid degradation-related protein (InterPro:IPR003736…
AT1G07850	DUF604	Protein of unknown function (DUF604); FUNCTIONS IN: transferase activity, transferring glycosyl groups; INVOLVED IN: N-terminal protein myristoylation; LOCATED IN: chloroplast; EXPRESSED IN: petal, leaf whorl, flower; EXPRESSED DURING: 4 anthesis, petal differentiation and expansion stage; CONTAINS InterPro DOMAIN/s: Protein of unknown function DUF604 (InterPro:IPR006740); BEST Arabidopsis thalia…
AT1G20080	SYTB	SYTB; FUNCTIONS IN: molecular_function unknown; INVOLVED IN: biological_process unknown; LOCATED IN: endomembrane system; EXPRESSED IN: 6 plant structures; EXPRESSED DURING: L mature pollen stage, M germinated pollen stage, 4 anthesis, petal differentiation and expansion stage; CONTAINS InterPro DOMAIN/s: C2 membrane targeting protein (InterPro:IPR018029), C2 calcium/lipid-binding domain, CaLB (I…
AT1G22150	SULTR1;3	sulfate transporter 1;3 (SULTR1;3); FUNCTIONS IN: sulfate transmembrane transporter activity; INVOLVED IN: sulfate transport, transport, transmembrane transport; LOCATED IN: integral to membrane, membrane; EXPRESSED IN: petal, leaf whorl, sperm cell, flower, pollen tube; EXPRESSED DURING: 4 anthesis, petal differentiation and expansion stage; CONTAINS InterPro DOMAIN/s: Sulphate transporter (Inte…
AT1G32250		Calcium-binding EF-hand family protein; FUNCTIONS IN: calcium ion binding; INVOLVED IN: biological_process unknown; LOCATED IN: cellular_component unknown; EXPRESSED IN: petal, leaf whorl, flower; EXPRESSED DURING: 4 anthesis, petal differentiation and expansion stage; CONTAINS InterPro DOMAIN/s: EF-Hand 1, calcium-binding site (InterPro:IPR018247), EF-HAND 2 (InterPro:IPR018249), EF-hand-like do…
AT1G52570	PLDALPHA2	phospholipase D alpha 2 (PLDALPHA2); FUNCTIONS IN: phospholipase D activity; INVOLVED IN: phosphatidylcholine metabolic process, metabolic process; LOCATED IN: chloroplast envelope; EXPRESSED IN: 20 plant structures; EXPRESSED DURING: 11 growth stages; CONTAINS InterPro DOMAIN/s: C2 calcium/lipid-binding domain, CaLB (InterPro:IPR008973), Phospholipase D (InterPro:IPR015679), Phospholipase D, pla…
AT1G54560	XIE	XIE; CONTAINS InterPro DOMAIN/s: Dil domain (InterPro:IPR018444), Dilute (InterPro:IPR002710), Myosin, N-terminal, SH3-like (InterPro:IPR004009), Myosin head, motor domain (InterPro:IPR001609), IQ calmodulin-binding region (InterPro:IPR000048); BEST Arabidopsis thaliana protein match is: Myosin family protein with Dil domain (TAIR:AT1G08730.1); Has 72336 Blast hits to 42875 proteins in 2809 speci…
AT1G72960	RHD3	Root hair defective 3 GTP-binding protein (RHD3); CONTAINS InterPro DOMAIN/s: Root hair defective 3 GTP-binding (InterPro:IPR008803); BEST Arabidopsis thaliana protein match is: Root hair defective 3 GTP-binding protein (RHD3) (TAIR:AT3G13870.1); Has 479 Blast hits to 469 proteins in 183 species: Archae - 0; Bacteria - 2; Metazoa - 24; Fungi - 185; Plants - 127; Viruses - 0; Other Eukaryotes - 14…
AT2G25890		Oleosin family protein; FUNCTIONS IN: molecular_function unknown; INVOLVED IN: lipid storage; LOCATED IN: monolayer-surrounded lipid storage body, integral to membrane, membrane; EXPRESSED IN: petal, leaf whorl, flower, carpel; EXPRESSED DURING: 4 anthesis, petal differentiation and expansion stage; CONTAINS InterPro DOMAIN/s: Oleosin (InterPro:IPR000136); BEST Arabidopsis thaliana protein match …
AT2G30290	VSR2	VACUOLAR SORTING RECEPTOR 2 (VSR2); FUNCTIONS IN: calcium ion binding; INVOLVED IN: protein targeting to vacuole; LOCATED IN: integral to plasma membrane, Golgi transport complex; EXPRESSED IN: petal, leaf whorl, male gametophyte, flower, pollen tube; EXPRESSED DURING: L mature pollen stage, M germinated pollen stage, 4 anthesis, petal differentiation and expansion stage; CONTAINS InterPro DOMAIN…
AT2G30630		P-loop containing nucleoside triphosphate hydrolases superfamily protein; FUNCTIONS IN: ATP binding; INVOLVED IN: cell killing; LOCATED IN: cellular_component unknown; EXPRESSED IN: petal, leaf whorl, flower, pollen tube; EXPRESSED DURING: 4 anthesis, petal differentiation and expansion stage; CONTAINS InterPro DOMAIN/s: Zeta toxin (InterPro:IPR010488); BEST Arabidopsis thaliana protein match is:…
AT2G47770	TSPO	TSPO(outer membrane tryptophan-rich sensory protein)-related (TSPO); CONTAINS InterPro DOMAIN/s: TspO/MBR-related protein (InterPro:IPR004307); Has 567 Blast hits to 567 proteins in 188 species: Archae - 24; Bacteria - 226; Metazoa - 151; Fungi - 6; Plants - 53; Viruses - 0; Other Eukaryotes - 107 (source: NCBI BLink).
AT3G03900	APS	adenosine-5'-phosphosulfate (APS) kinase 3 (APK3); FUNCTIONS IN: transferase activity, transferring phosphorus-containing groups, kinase activity, ATP binding; INVOLVED IN: male gamete generation, sulfate assimilation; LOCATED IN: cytosol; EXPRESSED IN: 27 plant structures; EXPRESSED DURING: 15 growth stages; CONTAINS InterPro DOMAIN/s: Adenylylsulphate kinase, C-terminal (InterPro:IPR002891); BE…
AT3G08560	VHA-E2	vacuolar H+-ATPase subunit E isoform 2 (VHA-E2); FUNCTIONS IN: hydrogen-exporting ATPase activity, phosphorylative mechanism, proton-transporting ATPase activity, rotational mechanism; INVOLVED IN: ATP synthesis coupled proton transport; LOCATED IN: vacuole, mitochondrial proton-transporting ATP synthase complex; EXPRESSED IN: petal, leaf whorl, male gametophyte, flower, vegetative cell; EXPRESSE…
AT3G17630	CHX19	cation/H+ exchanger 19 (CHX19); FUNCTIONS IN: monovalent cation:hydrogen antiporter activity, sodium:hydrogen antiporter activity; INVOLVED IN: cation transport; LOCATED IN: integral to membrane; EXPRESSED IN: 23 plant structures; EXPRESSED DURING: 12 growth stages; CONTAINS InterPro DOMAIN/s: Cation/H+ exchanger (InterPro:IPR006153); BEST Arabidopsis thaliana protein match is: cation/H+ exchange…
AT3G19090		RNA-binding protein; FUNCTIONS IN: RNA binding, nucleotide binding, nucleic acid binding; INVOLVED IN: RNA processing; LOCATED IN: ribonucleoprotein complex, nucleus; EXPRESSED IN: 22 plant structures; EXPRESSED DURING: 12 growth stages; CONTAINS InterPro DOMAIN/s: Winged helix-turn-helix transcription repressor DNA-binding (InterPro:IPR011991), RNA-binding protein Lupus La (InterPro:IPR006630), …
AT3G25160		ER lumen protein retaining receptor family protein; FUNCTIONS IN: ER retention sequence binding, receptor activity; INVOLVED IN: protein retention in ER lumen, protein transport; LOCATED IN: integral to membrane; EXPRESSED IN: 21 plant structures; EXPRESSED DURING: 12 growth stages; CONTAINS InterPro DOMAIN/s: ER lumen protein retaining receptor (InterPro:IPR000133); BEST Arabidopsis thaliana pro…
AT3G51490	TMT3	tonoplast monosaccharide transporter3 (TMT3); CONTAINS InterPro DOMAIN/s: Sugar transporter, conserved site (InterPro:IPR005829), Major facilitator superfamily (InterPro:IPR020846), General substrate transporter (InterPro:IPR005828), Sugar/inositol transporter (InterPro:IPR003663), Major facilitator superfamily, general substrate transporter (InterPro:IPR016196); BEST Arabidopsis thaliana protein…
AT3G60540		Preprotein translocase Sec, Sec61-beta subunit protein; CONTAINS InterPro DOMAIN/s: Preprotein translocase Sec, Sec61-beta subunit, eukarya (InterPro:IPR016482), Preprotein translocase Sec, Sec61-beta subunit (InterPro:IPR005609); BEST Arabidopsis thaliana protein match is: Preprotein translocase Sec, Sec61-beta subunit protein (TAIR:AT2G45070.4); Has 393 Blast hits to 393 proteins in 149 species…
AT4G02140		unknown protein; FUNCTIONS IN: molecular_function unknown; INVOLVED IN: biological_process unknown; LOCATED IN: mitochondrion; EXPRESSED IN: 13 plant structures; EXPRESSED DURING: 4 anthesis, F mature embryo stage, petal differentiation and expansion stage, D bilateral stage; BEST Arabidopsis thaliana protein match is: unknown protein (TAIR:AT1G02700.1); Has 19 Blast hits to 19 proteins in 5 spec…
AT4G10440		S-adenosyl-L-methionine-dependent methyltransferases superfamily protein; CONTAINS InterPro DOMAIN/s: Protein of unknown function DUF248, methyltransferase putative (InterPro:IPR004159); BEST Arabidopsis thaliana protein match is: S-adenosyl-L-methionine-dependent methyltransferases superfamily protein (TAIR:AT1G33170.1); Has 1162 Blast hits to 1152 proteins in 127 species: Archae - 5; Bacteria -…
AT4G11030		AMP-dependent synthetase and ligase family protein; FUNCTIONS IN: catalytic activity; INVOLVED IN: fatty acid biosynthetic process; EXPRESSED IN: 7 plant structures; EXPRESSED DURING: LP.04 four leaves visible, 4 anthesis, petal differentiation and expansion stage; CONTAINS InterPro DOMAIN/s: AMP-binding, conserved site (InterPro:IPR020845), AMP-dependent synthetase/ligase (InterPro:IPR000873); B…
AT4G18920	DUF1264	Protein of unknown function (DUF1264); CONTAINS InterPro DOMAIN/s: Protein of unknown function DUF1264 (InterPro:IPR010686); BEST Arabidopsis thaliana protein match is: Protein of unknown function (DUF1264) (TAIR:AT5G45690.1); Has 30201 Blast hits to 17322 proteins in 780 species: Archae - 12; Bacteria - 1396; Metazoa - 17338; Fungi - 3422; Plants - 5037; Viruses - 0; Other Eukaryotes - 2996 (sou…
AT4G26770		Phosphatidate cytidylyltransferase family protein; FUNCTIONS IN: phosphatidate cytidylyltransferase activity; INVOLVED IN: phospholipid biosynthetic process; LOCATED IN: membrane; EXPRESSED IN: petal, leaf whorl, flower, pollen tube; EXPRESSED DURING: 4 anthesis, petal differentiation and expansion stage; CONTAINS InterPro DOMAIN/s: Phosphatidate cytidylyltransferase (InterPro:IPR000374), Phospha…
AT4G36600	LEA	Late embryogenesis abundant (LEA) protein; CONTAINS InterPro DOMAIN/s: Late embryogenesis abundant protein, group 4 (InterPro:IPR004238); BEST Arabidopsis thaliana protein match is: late embryogenesis abundant domain-containing protein / LEA domain-containing protein (TAIR:AT2G18340.1); Has 1483 Blast hits to 893 proteins in 345 species: Archae - 4; Bacteria - 836; Metazoa - 93; Fungi - 47; Plant…
AT4G37840	HKL3	hexokinase-like 3 (HKL3); CONTAINS InterPro DOMAIN/s: Hexokinase, N-terminal (InterPro:IPR022672), Hexokinase, C-terminal (InterPro:IPR022673), Hexokinase (InterPro:IPR001312); BEST Arabidopsis thaliana protein match is: hexokinase 1 (TAIR:AT4G29130.1); Has 2260 Blast hits to 1998 proteins in 311 species: Archae - 0; Bacteria - 87; Metazoa - 1224; Fungi - 560; Plants - 263; Viruses - 0; Other Euk…
AT5G10730		NAD(P)-binding Rossmann-fold superfamily protein; FUNCTIONS IN: coenzyme binding, binding, catalytic activity; INVOLVED IN: cellular metabolic process, metabolic process; LOCATED IN: plasma membrane; EXPRESSED IN: 25 plant structures; EXPRESSED DURING: 15 growth stages; CONTAINS InterPro DOMAIN/s: NAD-dependent epimerase/dehydratase (InterPro:IPR001509), NAD(P)-binding domain (InterPro:IPR016040)…
AT5G13350		Auxin-responsive GH3 family protein; CONTAINS InterPro DOMAIN/s: GH3 auxin-responsive promoter (InterPro:IPR004993); BEST Arabidopsis thaliana protein match is: Auxin-responsive GH3 family protein (TAIR:AT5G13370.1); Has 1807 Blast hits to 1807 proteins in 277 species: Archae - 0; Bacteria - 0; Metazoa - 736; Fungi - 347; Plants - 385; Viruses - 0; Other Eukaryotes - 339 (source: NCBI BLink).
AT5G15490		UDP-glucose 6-dehydrogenase family protein; FUNCTIONS IN: in 7 functions; INVOLVED IN: oxidation reduction, metabolic process; LOCATED IN: cytosol, cell wall, nucleus; EXPRESSED IN: 24 plant structures; EXPRESSED DURING: 13 growth stages; CONTAINS InterPro DOMAIN/s: UDP-glucose/GDP-mannose dehydrogenase, N-terminal (InterPro:IPR001732), 6-phosphogluconate dehydrogenase, C-terminal-like (InterPro:…
AT5G66020	ATSAC1B	SUPPRESSOR OF ACTIN 1B (ATSAC1B); CONTAINS InterPro DOMAIN/s: Synaptojanin, N-terminal (InterPro:IPR002013); BEST Arabidopsis thaliana protein match is: Phosphoinositide phosphatase family protein (TAIR:AT3G51460.1); Has 1740 Blast hits to 1632 proteins in 227 species: Archae - 0; Bacteria - 0; Metazoa - 569; Fungi - 574; Plants - 290; Viruses - 0; Other Eukaryotes - 307 (source: NCBI BLink).
AT5G66150		Glycosyl hydrolase family 38 protein; FUNCTIONS IN: in 6 functions; INVOLVED IN: mannose metabolic process, carbohydrate metabolic process; LOCATED IN: endomembrane system; EXPRESSED IN: petal, leaf whorl, sperm cell, flower; EXPRESSED DURING: 4 anthesis, petal differentiation and expansion stage; CONTAINS InterPro DOMAIN/s: Glycoside hydrolase-type carbohydrate-binding (InterPro:IPR011013), Glyc…

### Sheet: FlowerNet Cluster 37
AGI	Name	TAIR10 annotation
AT1G01280	CYP703A2	cytochrome P450, family 703, subfamily A, polypeptide 2 (CYP703A2); FUNCTIONS IN: oxidoreductase activity, acting on paired donors, with incorporation or reduction of molecular oxygen, NADH or NADPH as one donor, and incorporation of one atom of oxygen, oxygen binding; INVOLVED IN: medium-chain fatty acid metabolic process, pollen wall assembly, medium-chain fatty acid biosynthetic process, sporo…
AT1G02050	LAP6	LESS ADHESIVE POLLEN 6 (LAP6); FUNCTIONS IN: transferase activity, transferring acyl groups other than amino-acyl groups, catalytic activity, acyltransferase activity; INVOLVED IN: phenylpropanoid biosynthetic process, pollen exine formation; EXPRESSED IN: 11 plant structures; EXPRESSED DURING: 6 growth stages; CONTAINS InterPro DOMAIN/s: Chalcone/stilbene synthase, N-terminal (InterPro:IPR001099…
AT1G02813		Protein of unknown function, DUF538; INVOLVED IN: biological_process unknown; LOCATED IN: endomembrane system; EXPRESSED IN: leaf whorl, cauline leaf, sepal, flower, seed; EXPRESSED DURING: F mature embryo stage, petal differentiation and expansion stage, E expanded cotyledon stage; CONTAINS InterPro DOMAIN/s: Protein of unknown function DUF538 (InterPro:IPR007493); BEST Arabidopsis thaliana prot…
AT1G62940	ACOS5	acyl-CoA synthetase 5 (ACOS5); CONTAINS InterPro DOMAIN/s: AMP-dependent synthetase/ligase (InterPro:IPR000873); BEST Arabidopsis thaliana protein match is: 4-coumarate:CoA ligase 2 (TAIR:AT3G21240.1); Has 80303 Blast hits to 72777 proteins in 3663 species: Archae - 1209; Bacteria - 52830; Metazoa - 3472; Fungi - 4003; Plants - 2782; Viruses - 1; Other Eukaryotes - 16006 (source: NCBI BLink).
AT1G69500	CYP704B1	cytochrome P450, family 704, subfamily B, polypeptide 1 (CYP704B1); CONTAINS InterPro DOMAIN/s: Cytochrome P450 (InterPro:IPR001128), Cytochrome P450, E-class, group I (InterPro:IPR002401); BEST Arabidopsis thaliana protein match is: cytochrome P450, family 704, subfamily A, polypeptide 2 (TAIR:AT2G45510.1); Has 24652 Blast hits to 24553 proteins in 1381 species: Archae - 44; Bacteria - 2338; Met…
AT1G76470		NAD(P)-binding Rossmann-fold superfamily protein; FUNCTIONS IN: coenzyme binding, binding, cinnamoyl-CoA reductase activity, catalytic activity; INVOLVED IN: lignin biosynthetic process, cellular metabolic process, metabolic process; LOCATED IN: endomembrane system; EXPRESSED IN: leaf whorl, sepal, male gametophyte, flower, stamen; EXPRESSED DURING: 4 anthesis, petal differentiation and expansion…
AT2G42870	PAR1	PHY RAPIDLY REGULATED 1 (PAR1); BEST Arabidopsis thaliana protein match is: phy rapidly regulated 2 (TAIR:AT3G58850.1); Has 99 Blast hits to 99 proteins in 11 species: Archae - 0; Bacteria - 0; Metazoa - 0; Fungi - 0; Plants - 99; Viruses - 0; Other Eukaryotes - 0 (source: NCBI BLink).
AT3G11980	MS2	MALE STERILITY 2 (MS2); FUNCTIONS IN: fatty-acyl-CoA reductase (alcohol-forming) activity, oxidoreductase activity, acting on the CH-CH group of donors, NAD or NADP as acceptor; INVOLVED IN: microsporogenesis, pollen exine formation; LOCATED IN: chloroplast; EXPRESSED IN: leaf whorl, sepal, flower; EXPRESSED DURING: petal differentiation and expansion stage; CONTAINS InterPro DOMAIN/s: Male steri…
AT3G13220	WBC27	WBC27; CONTAINS InterPro DOMAIN/s: ATPase, AAA+ type, core (InterPro:IPR003593), ABC transporter-like (InterPro:IPR003439), ABC-2 type transporter (InterPro:IPR013525); BEST Arabidopsis thaliana protein match is: ABC-2 type transporter family protein (TAIR:AT3G52310.1); Has 402808 Blast hits to 366123 proteins in 4145 species: Archae - 7203; Bacteria - 319822; Metazoa - 8717; Fungi - 6492; Plants…
AT3G23770		O-Glycosyl hydrolases family 17 protein; FUNCTIONS IN: cation binding, hydrolase activity, hydrolyzing O-glycosyl compounds, catalytic activity; INVOLVED IN: carbohydrate metabolic process; LOCATED IN: endomembrane system; EXPRESSED IN: leaf whorl, sepal, flower; EXPRESSED DURING: petal differentiation and expansion stage; CONTAINS InterPro DOMAIN/s: X8 (InterPro:IPR012946), Glycoside hydrolase, …
AT3G42960	ATA1	TAPETUM 1 (ATA1); FUNCTIONS IN: oxidoreductase activity, binding, catalytic activity; INVOLVED IN: flower development; LOCATED IN: cellular_component unknown; EXPRESSED IN: 6 plant structures; EXPRESSED DURING: petal differentiation and expansion stage, E expanded cotyledon stage; CONTAINS InterPro DOMAIN/s: NAD(P)-binding domain (InterPro:IPR016040), Glucose/ribitol dehydrogenase (InterPro:IPR00…
AT4G14080	MEE48	maternal effect embryo arrest 48 (MEE48); FUNCTIONS IN: cation binding, hydrolase activity, hydrolyzing O-glycosyl compounds, catalytic activity; INVOLVED IN: pollen exine formation, embryo development ending in seed dormancy; LOCATED IN: endomembrane system; EXPRESSED IN: leaf whorl, sepal, flower, seed; EXPRESSED DURING: petal differentiation and expansion stage, E expanded cotyledon stage; CON…
AT4G20420		Tapetum specific protein TAP35/TAP44; FUNCTIONS IN: molecular_function unknown; INVOLVED IN: biological_process unknown; LOCATED IN: endomembrane system; EXPRESSED IN: 9 plant structures; EXPRESSED DURING: 4 anthesis, F mature embryo stage, petal differentiation and expansion stage, E expanded cotyledon stage, D bilateral stage; CONTAINS InterPro DOMAIN/s: Tapetum specific TAP35TAP44 (InterPro:IP…
AT4G34850	LAP5	LESS ADHESIVE POLLEN 5 (LAP5); FUNCTIONS IN: transferase activity, transferring acyl groups other than amino-acyl groups, catalytic activity, acyltransferase activity; INVOLVED IN: phenylpropanoid biosynthetic process, pollen exine formation; LOCATED IN: cellular_component unknown; EXPRESSED IN: leaf whorl, sepal, anther, flower, seed; EXPRESSED DURING: petal differentiation and expansion stage, …
AT4G35420	DRL1	dihydroflavonol 4-reductase-like1 (DRL1); FUNCTIONS IN: coenzyme binding, binding, catalytic activity; INVOLVED IN: seed development, pollen development; LOCATED IN: endomembrane system; EXPRESSED IN: leaf whorl, hypocotyl, sepal, flower, seed; EXPRESSED DURING: petal differentiation and expansion stage, E expanded cotyledon stage; CONTAINS InterPro DOMAIN/s: NAD-dependent epimerase/dehydratase (…
AT5G07230		Bifunctional inhibitor/lipid-transfer protein/seed storage 2S albumin superfamily protein; FUNCTIONS IN: lipid binding; INVOLVED IN: lipid transport; LOCATED IN: endomembrane system; EXPRESSED IN: leaf whorl, sepal, flower, seed; EXPRESSED DURING: petal differentiation and expansion stage, E expanded cotyledon stage; CONTAINS InterPro DOMAIN/s: Bifunctional inhibitor/plant lipid transfer protein/…
AT5G47600		HSP20-like chaperones superfamily protein; CONTAINS InterPro DOMAIN/s: Heat shock protein Hsp20 (InterPro:IPR002068), HSP20-like chaperone (InterPro:IPR008978); BEST Arabidopsis thaliana protein match is: unknown protein (TAIR:AT1G12180.1); Has 101 Blast hits to 101 proteins in 41 species: Archae - 0; Bacteria - 23; Metazoa - 0; Fungi - 0; Plants - 78; Viruses - 0; Other Eukaryotes - 0 (source: N…
AT5G59000		RING/FYVE/PHD zinc finger superfamily protein; FUNCTIONS IN: zinc ion binding; INVOLVED IN: biological_process unknown; LOCATED IN: cellular_component unknown; EXPRESSED IN: 21 plant structures; EXPRESSED DURING: 13 growth stages; CONTAINS InterPro DOMAIN/s: Zinc finger, C3HC4 RING-type (InterPro:IPR018957), Zinc finger, RING-CH-type (InterPro:IPR011016); BEST Arabidopsis thaliana protein match i…
AT5G62080		Bifunctional inhibitor/lipid-transfer protein/seed storage 2S albumin superfamily protein; FUNCTIONS IN: lipid binding; INVOLVED IN: lipid transport; LOCATED IN: endomembrane system; EXPRESSED IN: 8 plant structures; EXPRESSED DURING: petal differentiation and expansion stage, E expanded cotyledon stage, D bilateral stage; CONTAINS InterPro DOMAIN/s: Bifunctional inhibitor/plant lipid transfer pr…
AT5G65410	HB25	homeobox protein 25 (HB25); FUNCTIONS IN: DNA binding, sequence-specific DNA binding transcription factor activity, zinc ion binding; INVOLVED IN: regulation of transcription; LOCATED IN: intracellular; EXPRESSED IN: 14 plant structures; EXPRESSED DURING: 9 growth stages; CONTAINS InterPro DOMAIN/s: Homeobox domain, ZF-HD class (InterPro:IPR006455), ZF-HD homeobox protein, Cys/His-rich dimerisati…

### Sheet: FlowerNet Cluster 116
AGI	Name	TAIR10 annotation
AT1G14420	AT59	AT59; FUNCTIONS IN: lyase activity, pectate lyase activity; INVOLVED IN: plant-type cell wall organization; LOCATED IN: endomembrane system; EXPRESSED IN: 9 plant structures; EXPRESSED DURING: L mature pollen stage, M germinated pollen stage, 4 anthesis, C globular stage, petal differentiation and expansion stage; CONTAINS InterPro DOMAIN/s: Pectin lyase fold/virulence factor (InterPro:IPR011050)…
AT1G23350		Plant invertase/pectin methylesterase inhibitor superfamily protein; FUNCTIONS IN: enzyme inhibitor activity, pectinesterase inhibitor activity, pectinesterase activity; INVOLVED IN: biological_process unknown; LOCATED IN: endomembrane system; EXPRESSED IN: 9 plant structures; EXPRESSED DURING: L mature pollen stage, M germinated pollen stage, 4 anthesis, C globular stage, petal differentiation a…
AT1G49290		unknown protein; BEST Arabidopsis thaliana protein match is: unknown protein (TAIR:AT5G13620.1); Has 99 Blast hits to 93 proteins in 11 species: Archae - 0; Bacteria - 0; Metazoa - 2; Fungi - 0; Plants - 97; Viruses - 0; Other Eukaryotes - 0 (source: NCBI BLink).
AT1G64740	TUA1	alpha-1 tubulin (TUA1); FUNCTIONS IN: structural constituent of cytoskeleton; INVOLVED IN: microtubule-based process; LOCATED IN: microtubule cytoskeleton, cytosol, plasma membrane; EXPRESSED IN: 24 plant structures; EXPRESSED DURING: 15 growth stages; CONTAINS InterPro DOMAIN/s: Alpha tubulin (InterPro:IPR002452), Tubulin (InterPro:IPR000217), Tubulin/FtsZ, GTPase domain (InterPro:IPR003008), Tu…
AT2G17500		Auxin efflux carrier family protein; FUNCTIONS IN: auxin:hydrogen symporter activity; INVOLVED IN: auxin polar transport, transmembrane transport; LOCATED IN: endomembrane system, integral to membrane; EXPRESSED IN: 19 plant structures; EXPRESSED DURING: 13 growth stages; CONTAINS InterPro DOMAIN/s: Auxin efflux carrier (InterPro:IPR004776); BEST Arabidopsis thaliana protein match is: Auxin efflu…
AT2G31500	CPK24	calcium-dependent protein kinase 24 (CPK24); FUNCTIONS IN: in 6 functions; INVOLVED IN: protein amino acid phosphorylation, N-terminal protein myristoylation; LOCATED IN: chloroplast; EXPRESSED IN: 10 plant structures; EXPRESSED DURING: L mature pollen stage, M germinated pollen stage, 4 anthesis, C globular stage, petal differentiation and expansion stage; CONTAINS InterPro DOMAIN/s: Protein kin…
AT3G17060		Pectin lyase-like superfamily protein; FUNCTIONS IN: pectinesterase activity; INVOLVED IN: cell wall modification; LOCATED IN: endomembrane system, cell wall, plant-type cell wall; EXPRESSED IN: 9 plant structures; EXPRESSED DURING: L mature pollen stage, M germinated pollen stage, 4 anthesis, C globular stage, petal differentiation and expansion stage; CONTAINS InterPro DOMAIN/s: Pectinesterase,…
AT3G25170	RALFL26	ralf-like 26 (RALFL26); CONTAINS InterPro DOMAIN/s: Rapid ALkalinization Factor (InterPro:IPR008801); BEST Arabidopsis thaliana protein match is: RALF-like 30 (TAIR:AT4G13075.1); Has 49 Blast hits to 49 proteins in 7 species: Archae - 0; Bacteria - 0; Metazoa - 0; Fungi - 0; Plants - 49; Viruses - 0; Other Eukaryotes - 0 (source: NCBI BLink).
AT5G23270	STP11	sugar transporter 11 (STP11); FUNCTIONS IN: carbohydrate transmembrane transporter activity, sugar:hydrogen symporter activity; INVOLVED IN: transport, transmembrane transport; LOCATED IN: integral to membrane, membrane; EXPRESSED IN: 23 plant structures; EXPRESSED DURING: 13 growth stages; CONTAINS InterPro DOMAIN/s: Sugar transporter, conserved site (InterPro:IPR005829), Major facilitator super…
AT5G39400	PTEN1	PTEN1; CONTAINS InterPro DOMAIN/s: Protein-tyrosine phosphatase, active site (InterPro:IPR016130), Phosphatase tensin type (InterPro:IPR014019), Dual specificity phosphatase, catalytic domain (InterPro:IPR000340), C2 calcium/lipid-binding domain, CaLB (InterPro:IPR008973), Tensin phosphatase, C2 domain (InterPro:IPR014020); BEST Arabidopsis thaliana protein match is: PTEN 2 (TAIR:AT3G19420.1); Ha…

### Sheet: Overlap_AMS_Cluster 37
Protein Properties									Location Consensus	Location Predictors																							Location Annotators					Location Experiments			Publications and PubMed ID
Gene	Description	Chromosome	ESTs	Full-length cDNAs	Amino Acid Residues	Molecular Weight	Isoelectric Point	GRAVY	Location SUBAcon	Location All Predictors	Location AdaBoost	Location ATP	Location BaCelLo	Location ChloroP 1.1	Location EpiLoc	Location iPSORT	Location MitoPred	Location MitoProt	Location MultiLoc2	Location Nucleo	Location PCLR 0.9	Location Plant-mPLoc	Location PProwler 1.2	Location Predotar v1.03	Location PredSL	Location PTS1	Location SLPFA	Location SLP-Local	Location SubLoc	Location TargetP 1.1	Location WoLF PSORT	Location YLoc	Location All Annotators	Location AmiGO	Location Swiss-Prot	Swiss-Prot ID	Location TAIR10	Location GFP	Location Mass Spec	PPI	Publications GFP	Publications Mass Spec	Publications PPI
AT1G01280.1	cytochrome P450, family 703, subfamily A, polypeptide 2;member of CYP703A CYP703A2 is expressed specifically in anthers of land plants, catalyzing the in-chain hydroxylation at the C-7 position of medium-chain saturated fatty acids (lauric acid in-chain hydroxylase) which is involved in pollen development (sporopollenin synthesis).	1	3	2	510	57857.6	8.54733	-0.184706	endoplasmic reticulum	endoplasmic reticulum,extracellular,mitochondrion,cytosol,golgi,vacuole	cytosol		extracellular,endoplasmic reticulum,golgi		mitochondrion	extracellular,endoplasmic reticulum,golgi		mitochondrion	endoplasmic reticulum			endoplasmic reticulum	extracellular,endoplasmic reticulum,golgi	extracellular,endoplasmic reticulum,golgi	mitochondrion		mitochondrion	extracellular,endoplasmic reticulum,golgi	mitochondrion	extracellular,endoplasmic reticulum,golgi	vacuole	endoplasmic reticulum				Q9LNJ4			mitochondrion:21311031
AT1G02050.1	Chalcone and stilbene synthase family protein;	1	8	1	395	43619.7	6.20073	-0.228354	mitochondrion	mitochondrion,cytosol,plastid	cytosol		cytosol			mitochondrion		mitochondrion	mitochondrion		plastid	cytosol	mitochondrion		mitochondrion		mitochondrion	mitochondrion	mitochondrion	mitochondrion	plastid	cytosol				O23674				AT1G62940.1::23632852;AT1G35420.1::23632852
AT1G62940.1	acyl-CoA synthetase 5;encodes an acyl-CoA synthetase, has in vitro activity towards medium- to long-chain fatty acids and their hydroxylated derivatives. Expressed in the tapetum. Involved in pollen wall exine formation. Null mutants were devoid of pollen grains at anther maturity and were completely male sterile.	1	13	2	542	59171.9	5.11062	0.0595941	plasma membrane	plastid,mitochondrion,cytosol,plasma membrane,nucleus,peroxisome	cytosol		cytosol						peroxisome			peroxisome	mitochondrion				plastid	cytosol,nucleus	cytosol		plasma membrane	peroxisome				Q9LQ12		cytosol:19218397		AT1G02050.1::23632852;AT1G35420.1::23632852;AT4G34850.1::23632852;AT1G35420.1::23632852;AT1G01280.1::23632852;AT1G02050.1:e,n,d,o,p,l,a,s,m,i,c, ,r,e,t,i,c,u,l,u,m:23632852;AT4G34850.1:e,n,d,o,p,l,a,s,m,i,c, ,r,e,t,i,c,u,l,u,m:23632852;AT1G35420.1:e,n,d,o,p,l,a,s,m,i,c, ,r,e,t,i,c,u,l,u,m:23632852
AT1G69500.1	cytochrome P450, family 704, subfamily B, polypeptide 1;Encodes a cytochrome P450, designated CYP704B1. Expressed in the developing anthers. Essential for pollen exine development. Mutations in CYP704B1 result in impaired pollen walls that lack a normal exine layer and exhibit a characteristic striped surface, termed zebra phenotype. Heterologous expression of CYP704B1 in yeast cells demonstrated…	1	6	3	524	60104.5	7.92093	-0.225191	plasma membrane	endoplasmic reticulum,plastid,extracellular,mitochondrion,plasma membrane,golgi,vacuole	plasma membrane		plastid		plastid	plastid		mitochondrion	mitochondrion			endoplasmic reticulum	extracellular,endoplasmic reticulum,golgi	extracellular,endoplasmic reticulum,golgi	mitochondrion		mitochondrion	extracellular,endoplasmic reticulum,golgi	extracellular	mitochondrion	vacuole	endoplasmic reticulum				Q9C788
AT3G11980.1	Jojoba acyl CoA reductase-related male sterility protein;Similar to fatty acid reductases.	3	4	1	616	68419.9	8.50795	-0.250162	plastid	plastid,mitochondrion,cytosol,nucleus,golgi,peroxisome	plastid	mitochondrion,plastid	plastid	plastid	nucleus	plastid	mitochondrion	mitochondrion	peroxisome		plastid	golgi,mitochondrion	plastid	plastid	plastid		plastid	plastid	cytosol	plastid	plastid	plastid				Q08891		plastid:21813653	plastid:24872594
AT3G13220.1	ABC-2 type transporter family protein;Encodes a ATP-binding cassette transporter G26 (ABCG26) involved in tapetal cell and pollen development. Required for male fertility and pollen exine formation.	3	1	0	685	77891.2	8.69559	-0.00992701	plasma membrane	mitochondrion,cytosol,plasma membrane,nucleus,peroxisome	plasma membrane		nucleus						peroxisome			plasma membrane	mitochondrion			peroxisome	mitochondrion	cytosol,nucleus	cytosol		plasma membrane	cytosol	SwissProt: "plasma membrane" 16381842		plasma membrane:16381842	Q9LK50		endoplasmic reticulum:20732973;plasma membrane:20732973	plasma membrane:30447334	AT4G37370.1::24833385;AT4G37680.1::24833385;AT3G66654.1::24833385
AT3G23770.1	O-Glycosyl hydrolases family 17 protein;	3	7	4	476	52173	7.43558	-0.0922269	extracellular	endoplasmic reticulum,plastid,extracellular,mitochondrion,cytosol,plasma membrane,golgi	extracellular		extracellular,endoplasmic reticulum,golgi	plastid	plastid	extracellular,endoplasmic reticulum,golgi		mitochondrion	extracellular			plasma membrane	extracellular,endoplasmic reticulum,golgi	extracellular,endoplasmic reticulum,golgi	extracellular,endoplasmic reticulum,golgi		extracellular,endoplasmic reticulum,golgi	extracellular,endoplasmic reticulum,golgi	cytosol	extracellular,endoplasmic reticulum,golgi	plastid	extracellular				Q9LK41
AT3G42960.1	TAPETUM 1;Arabidopsis homolog of TASSELSEED2. Expressed specifically in tapetal cells.	3	11	3	272	28348.2	6.9471	0.173162	cytosol	endoplasmic reticulum,plastid,extracellular,mitochondrion,cytosol,nucleus,golgi,peroxisome	cytosol		cytosol			mitochondrion			peroxisome			plastid	mitochondrion		extracellular,endoplasmic reticulum,golgi		mitochondrion	cytosol,nucleus	cytosol		cytosol	cytosol				Q9M1K9				AT3G42960.1::21798944
AT4G14080.1	O-Glycosyl hydrolases family 17 protein;	4	20	2	478	53474.9	8.66116	-0.21046	extracellular	endoplasmic reticulum,plastid,extracellular,mitochondrion,plasma membrane,golgi,vacuole	plasma membrane		extracellular,endoplasmic reticulum,golgi	plastid	plastid	extracellular,endoplasmic reticulum,golgi		mitochondrion	vacuole			plasma membrane	extracellular,endoplasmic reticulum,golgi	extracellular,endoplasmic reticulum,golgi	extracellular,endoplasmic reticulum,golgi		mitochondrion	extracellular,endoplasmic reticulum,golgi	extracellular	extracellular,endoplasmic reticulum,golgi	vacuole	extracellular				Q06915
AT4G34850.1	Chalcone and stilbene synthase family protein;	4	12	35	392	42984.9	6.27312	-0.166582	cytosol	mitochondrion,cytosol,vacuole,nucleus	cytosol		cytosol		vacuole	mitochondrion			cytosol			cytosol	mitochondrion				mitochondrion	cytosol,nucleus	cytosol		cytosol	cytosol				Q8LDM2				AT1G62940.1::23632852;AT1G35420.1::23632852
AT4G35420.1	dihydroflavonol 4-reductase-like1;Encodes DRL1 (Dihydroflavonol 4-reductase-like1), a closely related homolog of the rice anther-specific gene OsDFR2. DRL1 may be involved in a metabolic pathway essential for pollen wall development and male fertility. Mutant plants have impaired pollen formation and seed production.	4	34	4	326	36464.9	6.18044	-0.122393	cytosol	endoplasmic reticulum,plastid,extracellular,mitochondrion,cytosol,nucleus,golgi	cytosol		cytosol		nucleus	mitochondrion			cytosol			golgi	mitochondrion				mitochondrion	cytosol,nucleus	cytosol	extracellular,endoplasmic reticulum,golgi	plastid	cytosol				Q500U8		cytosol:19054337;nucleus:19054337		AT3G08530.1::21798944
